# Reduced *ech-6* Expression Attenuates Fat-induced Premature Aging in *C. elegans*

**DOI:** 10.1101/2020.11.02.364760

**Authors:** Yasmine J. Liu, Arwen W. Gao, Reuben L. Smith, Georges E. Janssens, Daan M. Panneman, Aldo Jongejan, Michel van Weeghel, Frédéric M. Vaz, Melissa J. Silvestrini, Louis R. Lapierre, Alyson W. MacInnes, Riekelt H. Houtkooper

## Abstract

Deregulated energy homeostasis represents a hallmark of aging and results from complex gene-by-environment interactions. Here, we discovered that reducing the expression of the gene *ech-6* encoding enoyl-CoA hydratase remitted fat diet-induced deleterious effects on lifespan in *Caenorhabditis elegans*, while a basal expression of *ech-6* was important for survival under normal dietary conditions. Lipidomics revealed that supplementation of fat in *ech-6*-silenced worms had marginal effects on lipid profiles, suggesting an alternative fat utilization for energy production. Transcriptomics further suggest a causal relation between the lysosomal pathway, energy production, and the longevity effect conferred by the interaction between *ech-6* and high-fat diets. Indeed, enhancing energy production from endogenous fat by overexpressing lysosomal lipase *lipl-4* recapitulated the lifespan effects of high-fat diets on *ech-6*-silenced worms. Collectively, these results reveal that the gene *ech-6* modulates metabolic flexibility and may be a target for promoting metabolic health and longevity.
