## Supplementary material for "Reduced *ech-6* Expression Attenuates Fat-induced Premature Aging in *C. elegans*": Table S1

### Sheet: Sheet1
Genotype and RNAi condition		Supplementation	Median (days)	Total No. of animals died	P-value against EV group fed on a regular diet unless indicated otherwise	P-value against specific group
Figure 1
Panel B
Wild type (N2)	empty vector (EV)	Vehicle	20	93
	EV	P-80 200 µM	18	103	<0.0001
Panel C
N2	EV	Vehicle	21	583
	EV	P-80 200 µM	18	439	<0.0001
	ech-6 RNAi	Vehicle	16	1277	<0.0001
	ech-6 RNAi	P-80 200 µM	21	790	<0.0001a	<0.0001b
Figure 2
Panel A
N2	EV	Vehicle	21	477
	EV	P-80 100 µM	18	585	<0.0001
	EV	P-80 200 µM	18	439	<0.0001
	EV	P-80 400 µM	19	118	<0.0001
Panel B
N2	EV	Vehicle	21	477
	ech-6 RNAi	Vehicle	16	1124	<0.0001
	ech-6 RNAi	P-80 100 µM	18	472	<0.0001	<0.0001a
	ech-6 RNAi	P-80 200 µM	21	790	0.564	<0.0001a
	ech-6 RNAi	P-80 400 µM	18	135	<0.0001	<0.0001a
Panel E
N2	EV	Vehicle	21	477
	EV	P-20 100 µM	18	466	<0.0001
	EV	P-20 200 µM	18	625	<0.0001
	EV	P-20 400 µM	18	102	<0.0001
Panel F
N2	EV	Vehicle	21	477
	ech-6 RNAi	Vehicle	16	1124	<0.0001
	ech-6 RNAi	P-20 100 µM	16	1381	<0.0001	<0.0001a
	ech-6 RNAi	P-20 200 µM	16	1042	<0.0001	<0.0001a
	ech-6 RNAi	P-20 400 µM	16	146	<0.0001	0.0235a
Panel G
N2	EV	Vehicle	23	113
	EV	S-80 200 µM	21	121	<0.0001
Panel H
N2	EV	Vehicle	23	153
	ech-6 RNAi	Vehicle	14	153	<0.0001
	ech-6 RNAi	S-80 200 µM	20	179	0.0009	<0.0001a
Figure 6
N2	EV	-	16	86
	ech-6 RNAi	-	12	94	<0.0001
lipl-4 OE	EV	-	19	67	<0.0001
	ech-6 RNAi	-	14	82	0.2631
Replicates
Replicates for Figure1
Panel B and C
N2	EV	Vehicle	20	93
	EV	P-80 200 µM	18	103	<0.0001
	ech-6 RNAi	Vehicle	16	106	<0.0001
	ech-6 RNAi	P-80 200 µM	20	108	0.0007a	<0.0001b
N2	EV	Vehicle	21	243
	EV	P-80 200 µM	18	208	<0.0001
N2	ech-6 RNAi	Vehicle	14	261	<0.0001
	ech-6 RNAi	P-80 200 µM	16	216	<0.0001a
Replicates for Figure 2
Panel A
N2	EV	Vehicle	21	181
	EV	P-80 100 µM	18	272	<0.0001
	EV	P-80 200 µM	18	175	<0.0001
N2	EV	Vehicle	21	243
	EV	P-80 100 µM	18	244	<0.0001
	EV	P-80 200 µM	18	208	<0.0001
Panel B
N2	ech-6 RNAi	Vehicle	16	249
	ech-6 RNAi	P-80 100 µM	18	235	<0.0001a
	ech-6 RNAi	P-80 200 µM	21	574	<0.0001a	0.0014c
Panel E
N2	EV	Vehicle	21	181
	EV	P-20 100 µM	21	288	<0.0001
	EV	P-20 200 µM	18	295	<0.0001
N2	EV	Vehicle	21	243
	EV	P-20 100 µM	16	178	<0.0001
	EV	P-20 200 µM	16	237	<0.0001
Panel F
N2	EV	Vehicle	21	175
	ech-6 RNAi	Vehicle	16	614	<0.0001
	ech-6 RNAi	P-20 100 µM	16	743	<0.0001	<0.0001a
	ech-6 RNAi	P-20 200 µM	16	543	<0.0001	ns (a)
N2	EV	Vehicle	21	243
	ech-6 RNAi	Vehicle	14	261	<0.0001
	ech-6 RNAi	P-20 100 µM	16	255	<0.0001	<0.0001a
	ech-6 RNAi	P-20 200 µM	16	260	<0.0001	ns (a)
Panel G
N2	EV	Vehicle	23	153
	EV	S-80 200 µM	21	121	0.0001
Panel H
N2	ech-6 RNAi	Vehicle	18	228
	ech-6 RNAi	S-80 200 µM	23	185	<0.0001a
Replicates for Figure 6
N2	EV	-	15	68
	ech-6 RNAi	-	15	77	0.0083
lipl-4 OE	EV	-	17	62	<0.0001
	ech-6 RNAi	-	15	71	0.8554
